# Incomplete dosage balance and dosage compensation in the ZZ/ZW Gila monster (*Heloderma suspectum*) revealed by *de novo* genome assembly

**DOI:** 10.1101/2023.04.26.538436

**Authors:** Timothy H. Webster, Annika Vannan, Brendan J. Pinto, Grant Denbrock, Matheo Morales, Greer A. Dolby, Ian T. Fiddes, Dale F. DeNardo, Melissa A. Wilson

**Affiliations:** Department of Anthropology, University of Utah, Salt Lake City, UT; School of Life Sciences, Arizona State University, Tempe, AZ; Center for Evolution and Medicine, Arizona State University, Tempe, AZ; Department of Zoology, Milwaukee Public Museum, Milwaukee, WI USA; Department of Genetics, Yale University, New Haven, CT; Center for Mechanisms of Evolution, Biodesign Institute, Tempe, AZ; 10x Genomics, Pleasanton, CA

**Keywords:** sex chromosome evolution, ZW system, squamate, Anguimorpha, genome assembly, expression, reptiles

## Abstract

Reptiles exhibit a variety of modes of sex determination, including both temperature-dependent and genetic mechanisms. Among those species with genetic sex determination, sex chromosomes of varying heterogamety (XX/XY and ZZ/ZW) have been observed with different degrees of differentiation. Karyotype studies have demonstrated that Gila monsters (*Heloderma suspectum*) have ZZ/ZW sex determination and this system is likely homologous to the ZZ/ZW system in the Komodo dragon (*Varanus komodoensis*), but little else is known about their sex chromosomes. Here, we report the assembly and analysis of the Gila monster genome. We generated a *de novo* draft genome assembly for a male using 10X Genomics technology. We further generated and analyzed short-read whole genome sequencing and whole transcriptome sequencing data for three males and three females. By comparing female and male genomic data, we identified four putative Z-chromosome scaffolds. These putative Z-chromosome scaffolds are homologous to Z-linked scaffolds identified in the Komodo dragon. Further, by analyzing RNAseq data, we observed evidence of incomplete dosage compensation between the Gila monster Z chromosome and autosomes and a lack of balance in Z-linked expression between the sexes. In particular, we observe lower expression of the Z in females (ZW) than males (ZZ) on a global basis, though we find evidence suggesting local gene-by-gene compensation. This pattern has been observed in most other ZZ/ZW systems studied to date and may represent a general pattern for female heterogamety in vertebrates.
