## Supplemental Table S5 for "Incomplete dosage balance and dosage compensation in the ZZ/ZW Gila monster (*Heloderma suspectum*) revealed by *de novo* genome assembly"

### Sheet: Table_S5
Specific Name	Common Name	Clade	Scaffold N50 (Mb)	Scaffold L50	Total Scaffolds	Total Size	Reference	Technology	Assembly Link
Ophiophagus hannah	King cobra	Elapidae	0.24	1750	296399	1594074654	Vonk et al. 2013	Illumina-only	https://www.ncbi.nlm.nih.gov/genome/10842
Thamnophis sirtalis	Eastern garter snake	Colubridae	0.65	639	7930	1424897867	Perry et al. 2018	Illumina-only	https://www.ncbi.nlm.nih.gov/genome/16688
Eublepharis macularius	Leopard gecko	Eublepharidae	0.66	796	206400	2017070936	Xiong et al. 2016	Illumina-only	http://dx.doi.org/10.5524/100246
Gekko japonicus	Schlegel’s Japanese gecko	Gekkonidae	0.68	963	191500	2490274461	Liu et al. 2015	Illumina-only	https://www.ncbi.nlm.nih.gov/assembly/GCF_001447785.1
Ophisaurus gracilis	Glass lizard	Anguidae	1.3	408	6715	1781357942	Song et al. 2015	Illumina-only	http://dx.doi.org/10.5524/100119
Hydrophis curtus	Shaw’s Sea Snake	Elapidae	1.4	353	3139	1629330146	Peng et al. 2020	Illumina, PacBio	https://doi.org/10.6084/m9.figshare.11391606.v5
Shinisaurus crocodilurus	Chinese crocodile lizard	Shinisauridae	1.5	385	1257129	2244831382	Gao et al. 2017	Illumina-only	http://dx.doi.org/10.5524/100315
Deinagkistrodon acutus	Five-pace viper	Viperidae	2.1	199	162571	1506308921	Yin et al. 2016	Illumina-only	http://dx.doi.org/10.5524/100196
Pogona vitticeps	Central bearded dragon	Agamidae	2.3	219	545310	1816116151	Georges et al. 2015	Illumina-only	https://useast.ensembl.org/Pogona_vitticeps/Info/Index
Sphenodon punctatus	Tuatara	Sphenodontidae	3	370	16536	4272214985	Gemmell et al. 2020	Illumina, mate pairs, Chicago	https://useast.ensembl.org/Sphenodon_punctatus/Info/Index
Paroedura picta (v1.0)	Madagascar ground gecko	Gekkonidae	4.1	93	110900	1694157353	Hara et al. 2018	Illumina, mate pairs	https://doi.org/10.6084/m9.figshare.6220406.v1
Boa constrictor	Boa constrictor	Boidae	4.5	90	19927	1442930293	Card et al. 2019	Illumina-only	http://darencard.net/boaCon/
Heloderma suspectum	Gila monster	Helodermatidae	7.85544	94	80861	2582238107	Webster et al. 2022; this work	10X	TBD
Pseudonaja textilis	Eastern Brown Snake	Elapidae	14.7	31	28550	1590035073	University of New South Wales	10X	https://www.ncbi.nlm.nih.gov/genome/?term=txid8673[orgn]
Varanus komodoensis	Komodo dragon	Varanidae	23.8	17	1411	1507945839	Lind et al. 2019	10X, ONT, PacBio, HiC	https://useast.ensembl.org/Varanus_komodoensis/Info/Index
Podarcis muralis	European wall lizard	Lacertidae	92.4	7	2160	1511002858	Andrade et al. 2019	Illumina, PacBio, HiC, Chicago	https://useast.ensembl.org/Podarcis_muralis/Info/Index
Paroedura picta (v2.0)	Madagascar ground gecko	Gekkonidae	109	6	4877	1562175643	Yamaguchi et al. 2021	Illumina, mate pairs, HiC	https://www.ncbi.nlm.nih.gov/assembly/GCA_003118565.2/
Sphaerodactylus townsendi	Townsend's dwarf gecko	Sphaerodactylidae	134	6	1823	1818099111	Pinto et al. 2021	10X, ONT, Illumina, HiC	https://doi.org/10.6084/m9.figshare.12291236
Anolis carolinensis	Green anole	Iguanidae	151	5	6457	1799143587	Alfoldi et al. 2011	Sanger, physical mapped	https://useast.ensembl.org/Anolis_carolinensis/Info/Index
Anolis sagrei	Brown anole	Iguanidae	253.6	4	3738	1926425113	Geneva et al. 2021	Illumina, PacBio, HiC, Chicago	https://dataverse.harvard.edu/dataset.xhtml?persistentId=doi:10.7910/DVN/TTKBFU
Python bivittatus	Burmese python	Pythonidae	196	3	29190	1440184814	Castoe et al. 2013	Illumina, HiC (DNAZoo)	https://www.dnazoo.org/assemblies/Python_bivittatus
Crotalus viridis	Prairie rattlesnake	Viperidae	197.9	3	7043	1340198908	Schield et al. 2019	Illumina, mate pairs, HiC, Chicago	https://www.ncbi.nlm.nih.gov/assembly/GCA_003400415.2
Naja naja	Indian cobra	Elapidae	224.1	3	1897	1768535092	Suryamohan et al. 2020	Everything	https://www.ncbi.nlm.nih.gov/genome/8395
Phrynosoma platyrhinos	Desert horned lizard	Phrynosomatidae	273.2	3	5291	1901839624	Koochekian et al. 2022	Illumina, Chicago, Hi-C	https://www.ncbi.nlm.nih.gov/assembly/GCA_020142125.1
Sceloporus undulatus	Eastern Fence Lizard	Phrynosomatidae	275	3	24	1905484175	Westfall et al. 2021	10X, PacBio, HiC	https://www.ncbi.nlm.nih.gov/genome?LinkName=nuccore_genome&from_uid=2064852242
Shinisaurus crocodilurus	Chinese crocodile lizard	Shinisauridae	297	4	1553	2189995079	Xie et al. 2022	PacBio, 10X, HiC	https://www.ncbi.nlm.nih.gov/assembly/GCA_021292165.1
Salvator merianae	Argentine black and white tegu	Teiidae	314.2	3	4375	2067734641	Roscito et al. 2018	Illumina, PacBio, OM, HiC (DNAZoo)	https://www.dnazoo.org/assemblies/Salvator_merianae
