## Supplemental Table S6 for "Incomplete dosage balance and dosage compensation in the ZZ/ZW Gila monster (*Heloderma suspectum*) revealed by *de novo* genome assembly"

### Sheet: SupplementalTableS6
scaffold	length	male_average_cov	female_average_cov	f_m_ratio_cov	trans_count_refbased	male_mean_refbased	female_mean_refbased	f_m_ratio_refbased	male_het_rate_dna	male_variant_count_dna	female_het_rate_dna	female_variant_count_dna	male_het_rate_rna	male_variant_count_rna	female_het_rate_rna	female_variant_count_rna
0	60641200	0.0240217	0.0241054	1.00348	544	22.9537	23.3156	1.01577	0.782489	19399.7	0.693662	20987.3	0.88656	7237.33	0.835043	6860
1	30751571	0.0118321	0.0120017	1.01434	213	24.7453	24.8959	1.00609	0.725532	7991.67	0.726423	9384	0.906215	3032	0.876361	3085
2	40967282	0.0157687	0.0159238	1.00984	275	25.3123	24.6796	0.975006	0.750535	12849.3	0.680709	14167	0.904498	3595	0.812371	3786.33
3	31118194	0.0121318	0.0128175	1.05653	310	20.9374	20.6342	0.985517	0.735934	8116	0.711805	9497	0.877884	3325.67	0.860221	2940.67
4	24028197	0.00853801	0.00860466	1.00781	143	18.2936	18.83	1.02932	0.646996	6504.33	0.682944	8295.33	0.880899	1364.33	0.860817	1339.33
24	28164641	0.0114543	0.0113811	0.993609	319	29.6323	27.8152	0.938678	0.754988	8148.67	0.710191	8821	0.898478	3494.67	0.852846	3273.67
25	24925527	0.00958449	0.00963725	1.0055	159	23.2507	24.2394	1.04252	0.76836	7403.33	0.705413	8006	0.885124	2589.67	0.864239	2295.33
26	19290042	0.00729449	0.00738049	1.01179	125	14.2997	14.4692	1.01186	0.765048	5048.67	0.718757	5660.33	0.898084	1562	0.850537	1389.33
27	17681216	0.00675077	0.00671038	0.994017	117	15.9183	15.8752	0.997288	0.77872	4969.67	0.698132	5132.33	0.923888	1298.33	0.849869	1201.67
28	24129822	0.00923803	0.00933062	1.01002	153	20.1352	20.1764	1.00205	0.801658	8050.67	0.700219	8619.67	0.92705	3583	0.843884	3235
29	16357268	0.00568368	0.00571607	1.0057	45	9.34775	9.85877	1.05467	0.746764	3966.67	0.709596	4591.33	0.905289	981	0.889451	840.333
30	15534495	0.00573363	0.00568667	0.99181	125	40.8973	42.366	1.03591	0.746329	4558.67	0.623771	4875	0.906103	1904.33	0.833678	1701.67
31	19487484	0.00718705	0.00721107	1.00334	141	29.5123	31.4578	1.06592	0.764418	6354.67	0.665964	7104.67	0.875429	1778.33	0.876184	1745.67
32	17939704	0.00643815	0.00644315	1.00078	91	24.276	26.8732	1.10699	0.77762	5235.67	0.69836	6010.67	0.914847	1401.33	0.83907	1267.33
33	11846179	0.00421327	0.00428548	1.01714	44	31.7177	35.3855	1.11564	0.731148	2802.33	0.670528	3411.33	0.856113	904.333	0.865992	835.667
34	17728136	0.00660911	0.00665383	1.00677	142	42.9013	44.9323	1.04734	0.757368	4360.67	0.65011	4938.67	0.915442	1853	0.814833	1760
35	12921745	0.00487212	0.00486017	0.997548	136	27.3929	28.0468	1.02387	0.686691	3098	0.76431	4366.67	0.890456	1878.33	0.865927	2056.33
36	10576458	0.00366581	0.00372629	1.0165	36	13.2909	13.8275	1.04037	0.686332	2976	0.649316	3772.33	0.777697	643	0.632381	765.667
37	19005954	0.00723293	0.00725352	1.00285	145	19.551	20.9412	1.07111	0.806081	7610.67	0.758125	8854	0.874021	2665	0.850505	2541.33
38	16011457	0.00596168	0.00601308	1.00862	73	7.2372	7.13742	0.986213	0.751774	5180	0.643126	6222.33	0.910154	697	0.846497	672.667
55	10075383	0.00409469	0.00412217	1.00671	50	31.4922	27.9017	0.885986	0.753003	2352.67	0.741256	3178.67	0.893015	848.667	0.844189	848.667
56	14870918	0.00572192	0.00580191	1.01398	79	24.5825	25.9697	1.05643	0.782463	3842.33	0.635217	4301	0.916246	1301.33	0.824633	1288.33
57	10110371	0.00317694	0.00318982	1.00405	47	26.7187	27.7737	1.03949	0.786108	2453.33	0.712264	2465.67	0.919932	558.667	0.901356	507.333
58	14285503	0.00513233	0.00513743	1.00099	103	16.0937	16.5211	1.02656	0.775243	4140.33	0.679783	4765	0.881249	1324.67	0.876466	1242.67
59	16085254	0.00598679	0.00608271	1.01602	152	17.8119	18.0516	1.01346	0.75502	5985.33	0.696201	6821.33	0.883121	1523.67	0.826361	1588.67
60	19870065	0.00766019	0.007574	0.988748	127	19.3194	19.2836	0.998145	0.760041	5785.67	0.689701	5985.67	0.893709	1832.67	0.857573	1593.33
61	7736636	0.00276237	0.00276001	0.999146	52	25.7651	26.2857	1.02021	0.827164	2850.33	0.71041	3252	0.888114	640.667	0.806706	662.333
62	10294387	0.00520612	0.00498476	0.957481	61	13.2168	14.0502	1.06305	0.750386	3442	0.65439	3808	0.872071	772	0.804574	743
63	13470656	0.00516254	0.00520825	1.00886	86	44.5637	39.8809	0.894919	0.758445	4801.67	0.646615	5401	0.853281	1109.67	0.825228	1136
64	11053305	0.00413943	0.00417557	1.00873	77	32.7432	30.8697	0.942781	0.764193	2933	0.696032	3493.33	0.913568	1102	0.852213	1073
65	13893352	0.00550587	0.00550138	0.999184	159	14.3698	15.5666	1.08329	0.713366	4134.67	0.649085	4388	0.902957	1519.33	0.846961	1430.67
66	12456953	0.00466202	0.00463999	0.995274	127	22.7957	23.7395	1.0414	0.710052	3694.67	0.702197	4579	0.864926	2198	0.81845	2132.33
83	9507720	0.00337282	0.00340189	1.00862	34	11.2482	11.9737	1.0645	0.794785	2741.33	0.743473	3107.33	0.859461	221.333	0.841851	224.333
84	15075123	0.00572828	0.00578434	1.00979	90	14.8817	16.0431	1.07804	0.830231	5167.67	0.761991	5987.33	0.921519	1475.67	0.885467	1463.33
85	14078439	0.00570022	0.00571639	1.00284	112	18.6167	19.2642	1.03478	0.730059	4637.67	0.703382	5705.33	0.860988	1484	0.83448	1650
86	8862139	0.0031462	0.0031576	1.00363	63	10.0998	10.745	1.06389	0.688821	2460.67	0.661559	2959.33	0.833888	897.333	0.764906	985.667
87	8148870	0.0029127	0.00290455	0.997199	71	18.3156	18.7445	1.02342	0.773583	2654	0.755043	3194.67	0.880736	1044.33	0.87964	1022.33
88	11541167	0.00434502	0.0043024	0.99019	85	13.4489	13.3107	0.989721	0.753155	3479	0.759373	3996	0.902341	903.667	0.843433	849.667
89	14626786	0.00547132	0.00547055	0.999859	87	17.6835	17.7748	1.00516	0.724418	5189.67	0.678979	5338	0.91322	1243.67	0.826011	1103.33
90	11717317	0.0043375	0.00432506	0.997131	124	31.2209	32.8089	1.05086	0.75411	3207	0.675564	3510	0.919939	1316.33	0.855381	1317.33
91	13707506	0.00504281	0.00505098	1.00162	99	16.0863	17.1107	1.06368	0.734828	3305.33	0.700123	3993.33	0.912202	1915	0.852124	1641
92	12861667	0.00497601	0.00490851	0.986434	201	29.8885	30.9636	1.03597	0.743952	4957.33	0.705331	5260.67	0.877267	2603.33	0.845396	2627.67
93	10927910	0.00407715	0.0040344	0.989515	132	24.9303	26.2749	1.05393	0.627282	3272	0.636401	3786.33	0.82974	2361.33	0.822442	2190.67
94	13416648	0.00540367	0.00539683	0.998734	164	50.3133	44.5133	0.884722	0.746773	3883.67	0.674761	4123.67	0.892599	1496.33	0.836817	1382.33
95	14693784	0.00568879	0.005706	1.00302	94	23.2441	23.5807	1.01448	0.753381	4654.33	0.649588	4885.67	0.894525	1716	0.875543	1429.33
96	11643517	0.00455146	0.0045612	1.00214	88	46.6465	54.1533	1.16093	0.756048	3002.67	0.750431	3438	0.90471	1446	0.893446	1282
97	11541480	0.00460348	0.00462545	1.00477	82	15.8524	16.2487	1.025	0.772246	3358.33	0.70906	4011.33	0.885398	819	0.849755	818.333
98	15254932	0.00592174	0.00597208	1.0085	204	12.3972	12.536	1.0112	0.791305	5753	0.746584	6668.33	0.893117	1438.67	0.869053	1306
99	13464471	0.0052856	0.00526181	0.995499	187	29.1671	29.8473	1.02332	0.647202	3598	0.743196	4282	0.839942	1937.67	0.863508	1980.67
100	13855258	0.00509843	0.00513813	1.00779	81	29.6561	31.0287	1.04628	0.74578	4012.33	0.659797	4740.67	0.89473	746.333	0.87371	755.667
101	16387025	0.00617546	0.00620133	1.00419	88	18.3292	19.9063	1.08604	0.738773	5786.67	0.64393	6293	0.823248	1121.33	0.803304	1069.33
102	10119913	0.00375476	0.00377125	1.00439	89	14.7692	15.6276	1.05812	0.744092	3028	0.624026	3018.67	0.895288	1281.33	0.849138	1123.67
103	8083268	0.00298853	0.00295713	0.989493	130	15.3329	15.7056	1.02431	0.725997	2570	0.694399	2948.33	0.864419	927	0.838821	976.333
104	9614520	0.00334485	0.00332549	0.994214	41	16.1093	16.2679	1.00984	0.749961	3276	0.630129	3673.33	0.876504	849.333	0.885372	840.667
105	11117038	0.00439339	0.00432354	0.984101	193	35.6924	37.5708	1.05263	0.788859	4442.67	0.753833	4651.67	0.874064	1795.67	0.858576	1668
106	7950838	0.00312846	0.00314831	1.00635	63	12.9467	12.6446	0.976664	0.731046	2166	0.676736	2744.67	0.881676	853.333	0.785146	909.333
107	11413035	0.00406936	0.00411151	1.01036	52	10.809	11.2195	1.03798	0.754749	3657	0.67185	4103.67	0.867779	650	0.840793	709.333
108	6960380	0.00268491	0.00271061	1.00957	52	25.9407	26.8365	1.03454	0.735943	2002.33	0.653027	2363.67	0.909037	916.667	0.81471	934.667
109	13240954	0.00490511	0.00484966	0.988696	122	14.7958	15.472	1.0457	0.742973	4949.33	0.676402	4895	0.858975	1305.33	0.826489	1088.33
110	9926737	0.00340418	0.00338265	0.993673	88	36.1865	38.5842	1.06626	0.75009	3418.67	0.735117	4094.33	0.847529	1203.67	0.872648	1168.33
111	6535856	0.00251066	0.0024846	0.98962	65	31.6341	32.5442	1.02877	0.658403	1612.67	0.710848	2220	0.915235	1138	0.891548	1199.33
112	9141120	0.00327265	0.00327712	1.00136	59	18.0554	18.9129	1.04749	0.752851	2999.67	0.646661	3183.67	0.893337	1030.67	0.848289	918
113	8633408	0.00336881	0.00330703	0.981661	70	20.5215	17.6162	0.858424	0.798452	2305.33	0.733266	2521.33	0.879918	1148.67	0.853592	1177.33
114	11526872	0.00426958	0.00427821	1.00202	65	18.3434	18.5898	1.01343	0.736397	4252.33	0.693178	4663.67	0.855708	1129.33	0.761886	1148
115	7960289	0.00295335	0.00296862	1.00517	59	37.5896	38.5213	1.02479	0.721221	2336.67	0.704326	2647	0.901022	788.667	0.901452	737
116	12826257	0.0049029	0.00492528	1.00456	100	24.4191	26.2958	1.07686	0.792884	3755	0.678617	4354.67	0.871756	1340.67	0.817879	1270.67
117	8858454	0.00302222	0.00300976	0.995877	74	35.2276	35.8523	1.01773	0.746296	3055.33	0.696816	3380.33	0.878696	960.667	0.808219	933.333
118	13468440	0.00506841	0.00498219	0.982987	94	13.1328	13.8083	1.05144	0.719499	4388	0.662953	4982.33	0.88014	1029	0.826115	973.333
119	10252135	0.0038879	0.00390452	1.00428	79	15.6687	15.9413	1.0174	0.792827	3430.33	0.738123	3715	0.90835	934.333	0.863599	817
120	11851805	0.00442113	0.00437899	0.990467	233	43.3849	41.1984	0.949603	0.826332	5933	0.778301	6327	0.898232	1741.67	0.824183	1590.33
121	12122097	0.00462122	0.00465374	1.00704	75	29.3819	30.1944	1.02765	0.689972	3651	0.674971	4575.33	0.832848	1157.67	0.781247	1256.67
122	11075787	0.0042566	0.00431726	1.01425	67	24.2433	24.7076	1.01915	0.751721	3537.67	0.68327	4336.33	0.845227	1601	0.787973	1601.67
123	6385355	0.00238121	0.00239105	1.00413	45	21.909	23.7855	1.08565	0.57831	2186	0.698942	2616.33	0.73394	944.667	0.794808	996
124	7222866	0.0025657	0.00252467	0.984009	75	30.1554	31.9087	1.05814	0.785358	2692	0.681687	2750	0.897558	781	0.861605	783.667
125	6022444	0.00228069	0.00229499	1.00627	38	46.6435	51.5677	1.10557	0.787338	1742.33	0.730623	2117	0.894343	886.667	0.836399	766
126	11258973	0.0042555	0.00428017	1.0058	62	25.6657	26.1708	1.01968	0.790253	3542.33	0.655518	4221.33	0.911704	440	0.885396	509.333
127	3727337	0.00126163	0.00126575	1.00326	22	51.2591	49.7316	0.970201	0.737195	880.333	0.697028	1057	0.918969	377.333	0.929153	334
128	9597246	0.00353074	0.00349203	0.989035	92	22.5773	22.1636	0.981676	0.745907	2875.67	0.642512	2962	0.891243	1280.33	0.840991	1170
129	13291386	0.00503294	0.00499766	0.99299	151	16.971	17.4929	1.03075	0.721287	4530.33	0.624996	5099.67	0.862119	1786.33	0.770375	1690.33
130	6162391	0.00205694	0.00203188	0.987818	45	20.5298	20.8018	1.01325	0.777908	2415.33	0.728176	2736.33	0.917011	775.667	0.858031	654
131	10231428	0.00400261	0.00403596	1.00833	85	42.2789	44.0052	1.04083	0.764666	3220	0.761284	4100.33	0.914023	1318	0.850275	1360.33
132	6641679	0.0023233	0.00232081	0.998929	38	57.3774	62.7573	1.09376	0.667323	2193	0.703172	2524.67	0.755782	383	0.808254	314.667
133	11654078	0.00413312	0.00414344	1.0025	80	35.3199	29.1754	0.826033	0.741446	3779	0.715866	4102.33	0.914908	1225.67	0.848613	1078.67
134	16518231	0.00661357	0.00655895	0.991741	212	18.8598	19.0934	1.01239	0.735934	6835.33	0.634202	7510.67	0.831713	2980.67	0.725793	2849
135	9800705	0.00378749	0.0038261	1.0102	57	26.8149	29.5238	1.10102	0.729858	3257.67	0.633816	3502.33	0.877138	580.667	0.778276	470
136	6042393	0.00231215	0.00232843	1.00704	33	19.3997	22.5617	1.16299	0.802635	1787.67	0.764288	2183.33	0.908251	379	0.811299	399.333
137	8630299	0.00332154	0.00334301	1.00646	68	30.9927	31.1675	1.00564	0.779453	3307.33	0.709693	3293.67	0.874986	968	0.838771	866.667
138	6442638	0.00241999	0.00241104	0.996303	39	17.551	17.9441	1.0224	0.600011	2174.67	0.748707	2610	0.879936	614.333	0.869831	507.333
139	6133973	0.00206106	0.00207865	1.00854	29	9.34782	9.27543	0.992256	0.741775	1433.33	0.75836	1831.33	0.894386	439.667	0.871312	362.333
140	6975012	0.00251369	0.00249555	0.992784	72	37.314	40.5675	1.08719	0.802935	2593.33	0.646057	2299.33	0.881828	1419.33	0.82298	900.667
141	6017466	0.00217265	0.00215915	0.993788	32	14.042	13.2075	0.940576	0.694384	1991.33	0.638324	2263.33	0.906477	975.667	0.843457	921
142	6723578	0.00248205	0.00246471	0.993016	82	17.7568	18.3734	1.03473	0.763116	2114.67	0.681276	2219.67	0.896187	779.333	0.800245	643.333
143	10637932	0.00392829	0.00395565	1.00696	36	27.1004	27.5333	1.01597	0.739164	3699.67	0.682737	3994	0.89313	567.667	0.763208	585.333
144	7391762	0.00273995	0.00277494	1.01277	51	17.2444	16.7907	0.973687	0.753337	2249.33	0.671157	2493	0.870119	609.333	0.80371	522.333
145	11365926	0.00441372	0.00441698	1.00074	74	29.1415	26.3524	0.904291	0.695434	4040.33	0.667333	4896.33	0.828343	1056.67	0.806919	1097.33
146	9342798	0.00331988	0.0033417	1.00657	45	13.6987	14.225	1.03842	0.622734	2547.67	0.751662	3084.67	0.857767	487	0.846174	497.333
147	9061276	0.00333143	0.00331425	0.994845	76	37.6641	43.7455	1.16146	0.695642	3698.33	0.58641	3564.33	0.801414	623	0.767582	602
148	5615844	0.00186207	0.00186117	0.999515	37	20.6365	20.8068	1.00825	0.759736	1740.67	0.6977	1795.67	0.830399	657.667	0.72834	562.667
149	9326540	0.00340036	0.00337274	0.991877	62	37.0826	36.3689	0.980755	0.777318	3664	0.704228	3730.33	0.869208	1265	0.854297	1103.67
150	8577655	0.00348879	0.00348034	0.997579	78	43.2248	45.4406	1.05126	0.778939	3098.67	0.716807	3498.67	0.91932	915.667	0.867145	843
151	11884559	0.00455772	0.00451928	0.991565	115	41.9029	44.0408	1.05102	0.699927	3506.33	0.635394	3934	0.902753	1763.67	0.850517	1619.33
152	12038810	0.00443562	0.00444274	1.00161	101	19.0413	20.7018	1.08721	0.81801	4744.33	0.681091	4926	0.908063	943.667	0.785019	807.333
153	7536329	0.00288898	0.00290322	1.00493	32	14.3985	15.0687	1.04654	0.786945	2460.67	0.674908	2591	0.934939	777.333	0.83944	630.333
154	8537799	0.00332569	0.00335373	1.00843	59	23.2187	24.7971	1.06798	0.741967	2526.33	0.725308	3557	0.905005	1000.33	0.85103	943.667
155	6250815	0.00217468	0.00215821	0.992427	29	6.41668	6.60491	1.02933	0.704022	2014.67	0.681091	2083	0.86304	585.667	0.840755	445
156	7611074	0.0027282	0.00273197	1.00138	55	14.2892	15.0135	1.05069	0.741729	2410.67	0.657407	2778.67	0.882198	391.667	0.735589	419.333
157	6081949	0.00228334	0.00150225	0.657918	44	31.4265	21.2393	0.675841	0.744854	1930	0.995526	39999.7	0.86091	930	0.840837	980
158	8141356	0.00304417	0.00307822	1.01118	36	66.5435	73.5302	1.10499	0.790735	2223.67	0.646093	2377	0.909292	407	0.855767	391
159	7006383	0.00280985	0.00284031	1.01084	35	20.7482	23.4186	1.1287	0.822436	2099	0.633591	2412	0.903879	534.333	0.693912	696.333
160	6624236	0.00241245	0.00239741	0.993766	45	28.3938	31.1569	1.09732	0.755256	1994.33	0.675829	2255.33	0.863287	846.667	0.772524	855.667
161	3871242	0.00134578	0.00133221	0.989917	13	21.9135	20.0492	0.914922	0.69056	887.667	0.626854	1044	0.933995	334.667	0.86241	261.333
162	5382085	0.00218821	0.00219442	1.00284	35	28.9876	30.0906	1.03805	0.758865	1527.67	0.768515	1809	0.906721	676	0.882875	722
163	5497985	0.00191811	0.00192331	1.00271	38	16.5527	17.5168	1.05824	0.761715	1333	0.684286	1253	0.931981	383.667	0.877697	365.333
164	5312466	0.00199765	0.00199775	1.00005	26	24.1373	23.7732	0.984917	0.775759	1517.33	0.649367	1834.33	0.915994	295.667	0.829846	318
165	7855436	0.00301989	0.00305298	1.01096	34	18.6246	18.9233	1.01604	0.80616	2778.33	0.618147	2852.33	0.940244	347	0.768268	286.667
166	8132587	0.00299612	0.00299141	0.998428	60	25.2602	25.7711	1.02023	0.740422	2451.33	0.754623	2629.33	0.873041	832.667	0.845969	777.667
167	7017356	0.00284694	0.00281677	0.989402	97	35.8863	36.5554	1.01864	0.742326	2998.33	0.688506	3181	0.873007	1189.67	0.816423	1102.67
168	9521946	0.00338144	0.00337863	0.999167	65	23.2348	24.446	1.05213	0.725011	2968	0.710594	3502	0.895026	1119.33	0.875284	1086
169	2911734	0.000955432	0.000941211	0.985116	42	27.4325	30.6868	1.11863	0.680585	1097	0.653048	1203.67	0.84869	452.667	0.813325	488.333
170	4952254	0.00131942	0.00133011	1.0081	28	13.5302	13.6027	1.00535	0.888671	3940.33	0.903422	4604.67	0.868643	207.333	0.893974	244
171	6310314	0.00205825	0.00207063	1.00601	39	28.799	31.9013	1.10772	0.797667	1819	0.808968	1975.33	0.903682	364.333	0.876208	406.333
172	7298994	0.00258155	0.00259322	1.00452	41	9.45382	9.43907	0.99844	0.830122	2858	0.754259	2629.33	0.89191	457.667	0.840481	297.333
186	5791402	0.00221197	0.00218825	0.989277	72	40.8878	40.9493	1.0015	0.724361	1427	0.687683	1428.33	0.880653	927.333	0.861375	862.333
187	7725051	0.0029192	0.00293111	1.00408	39	25.1928	27.4149	1.0882	0.772135	2531	0.695056	2555	0.862856	747.667	0.875862	725.333
188	4636676	0.00178537	0.00178461	0.999575	40	14.0337	12.0772	0.860591	0.777793	1884	0.745179	2310.67	0.907517	352	0.889661	323.333
189	5242952	0.00211272	0.00211242	0.999861	62	18.2781	19.5038	1.06706	0.699707	1320	0.704277	1491.67	0.878604	684.333	0.850195	609
190	8197772	0.00292307	0.00292597	1.00099	71	26.1381	27.1813	1.03991	0.803918	2194.33	0.769901	2657	0.913784	792.333	0.853155	768.333
191	4170268	0.00141069	0.00139764	0.990749	20	4.7122	5.20314	1.10418	0.814688	1479.33	0.784388	1721.67	0.886844	439	0.81929	504.667
192	7458014	0.00268309	0.00267843	0.998262	76	24.1989	25.0016	1.03317	0.677948	2100	0.722741	2709	0.877881	540.667	0.847086	538.667
193	9231509	0.00338869	0.00340842	1.00582	66	12.311	13.1144	1.06526	0.80183	3262	0.769765	3903.33	0.921303	562	0.88513	579
194	3672230	0.00139488	0.0013938	0.999221	21	112.141	122.067	1.08852	0.852305	1185.33	0.826374	1170.33	0.91394	199.333	0.874397	175
195	9495290	0.00366246	0.00367515	1.00346	61	20.2953	17.4724	0.860908	0.732759	2406	0.693618	2605	0.898357	603	0.889976	540
196	6733870	0.00235573	0.00233398	0.990767	72	18.1728	19.0436	1.04792	0.829979	2772.33	0.816906	2939	0.853845	686	0.813416	686
197	5861473	0.00218671	0.00218147	0.997603	42	48.9197	44.418	0.907978	0.77838	1408.67	0.664209	1613.33	0.913089	725.333	0.888386	635.667
198	7643669	0.00347798	0.00347609	0.999457	51	18.0774	19.0025	1.05117	0.592937	1979	0.670151	2415.33	0.839166	524.333	0.838366	461.333
199	5023052	0.00188576	0.00190895	1.0123	23	6.58237	6.92812	1.05253	0.753234	1266.33	0.781513	1535	0.860902	164	0.860911	168.667
200	6764077	0.002391	0.00239677	1.00241	27	18.826	18.0997	0.961418	0.828054	2028.33	0.644766	2432.67	0.941461	375	0.881592	386.333
201	5437835	0.00191457	0.00197044	1.02918	27	17.5601	17.3322	0.987021	0.801572	1508.67	0.681236	1823.67	0.918359	352.333	0.873535	373.333
202	3775780	0.00149173	0.00151645	1.01657	21	8.68254	9.37385	1.07962	0.736624	1157.67	0.79839	2111.67	0.824575	79.6667	0.73633	95
203	6788277	0.00243774	0.00244206	1.00177	28	65.9559	67.2568	1.01972	0.798584	1611.33	0.806787	1896	0.912729	541.667	0.886066	511.667
204	7762806	0.00276394	0.00279737	1.01209	39	33.6266	34.5032	1.02607	0.76603	2564.67	0.712611	3094	0.826622	412	0.793665	425.667
205	4695738	0.00163053	0.00162312	0.995456	61	22.7402	23.3372	1.02625	0.821864	2034	0.797795	2383.33	0.870185	522.333	0.861543	523.667
206	3714897	0.00130283	0.00130934	1.005	17	55.4247	38.6459	0.697269	0.727468	1019.67	0.674346	1321.33	0.92961	127	0.807979	89
207	2755833	0.000835724	0.000845335	1.0115	6	5.44165	5.82052	1.06962	0.802596	1036.67	0.766475	1054	0.920468	13.3333	0.856481	12.3333
208	7122362	0.00255538	0.00252654	0.988717	49	28.884	31.8239	1.10178	0.683648	2483	0.65485	2968.33	0.815618	1351.67	0.790603	1409
209	5982060	0.00229019	0.00230213	1.00521	38	19.9514	18.5037	0.927441	0.772514	1970.33	0.728376	2139.67	0.936617	669.333	0.761068	523.333
210	2444577	0.000869407	0.000874048	1.00534	7	9.14027	9.75924	1.06772	0.738164	629	0.708514	673	0.638911	38	0.622881	52.6667
211	3278769	0.00119167	0.00119844	1.00569	14	32.1802	38.6748	1.20182	0.699691	918.333	0.6851	1155.33	0.911362	110	0.91051	134.667
212	4312707	0.00168761	0.00167731	0.993894	30	71.7303	72.5321	1.01118	0.72474	1220.67	0.672549	1320.33	0.926475	471.667	0.86132	404.333
213	9296779	0.00343992	0.0034258	0.995895	80	26.3069	31.7337	1.20629	0.717075	2781.33	0.609566	3281	0.899751	725.667	0.869043	757.667
214	5667052	0.00232803	0.00233225	1.00181	54	21.4349	22.2117	1.03624	0.774368	1808.33	0.778888	1953	0.858887	651.333	0.85804	672.333
215	4078202	0.00154505	0.00154533	1.00018	21	20.0488	20.9904	1.04696	0.735313	1728.67	0.505308	2090.33	0.852905	336	0.619771	327
216	4996396	0.00180173	0.00180534	1.00201	32	17.4858	17.6391	1.00877	0.781496	1311.67	0.716919	1291.67	0.933241	333	0.856213	286.667
217	5274148	0.00210364	0.00212359	1.00948	28	21.4859	22.5356	1.04885	0.826337	1389	0.738254	1988.67	0.922138	368.333	0.724626	398.667
218	2324804	0.000943562	0.000579245	0.613892	12	20.1876	10.7127	0.53066	0.794925	654.333	0.993931	9188.33	0.904839	354.333	0.818457	242.333
219	3239201	0.00107101	0.0010554	0.985425	12	46.2767	53.008	1.14546	0.634085	834.333	0.715928	1200.33	0.913089	199.667	0.838757	235.667
220	2954444	0.000980216	0.000983948	1.00381	24	13.1413	12.8	0.974023	0.766783	825.667	0.799102	750	0.871252	104.333	0.893384	118.333
234	3445284	0.00104355	0.00105012	1.00629	16	6.30886	6.40594	1.01539	0.758912	684	0.70595	790.667	0.929487	46.3333	0.736755	51.6667
235	4376622	0.00171209	0.00169615	0.990692	81	15.5654	16.777	1.07784	0.808591	2122	0.689719	2081.33	0.900326	594.667	0.840534	600
236	2855250	0.000557414	0.000557225	0.999662	4	0.359536	0.0260077	0.0723367	0.88277	1861.33	0.812746	1951.67	1	5	0.909091	11
237	4808531	0.00176859	0.0017912	1.01278	32	5.93182	6.67291	1.12493	0.702656	1202	0.651474	1534.67	0.953598	60.3333	0.909843	60.3333
238	3474734	0.00128307	0.001276	0.994492	41	13.7872	14.0377	1.01817	0.787641	1236.67	0.772829	1721	0.907047	516.333	0.886746	534.667
239	5647806	0.00208101	0.00210035	1.00929	30	7.0399	8.88541	1.26215	0.629658	1764.33	0.744689	2211	0.898187	161.333	0.880299	167.667
240	6797864	0.00232514	0.00231261	0.994613	73	16.582	17.3437	1.04594	0.701844	2625.67	0.733123	2797.67	0.841726	856.333	0.813902	807.333
241	4014138	0.00155734	0.00155555	0.998851	28	20.528	21.4172	1.04331	0.785877	1355.67	0.728584	1298.33	0.95128	336.333	0.913794	290.667
242	4622410	0.00183503	0.00186254	1.01499	41	11.9838	11.8125	0.985702	0.671146	1479.33	0.647816	1840	0.803041	412.333	0.762004	408.667
243	2180785	0.000828196	0.000815109	0.984198	21	25.8885	29.6547	1.14548	0.848025	862.333	0.781301	916.333	0.88204	365.333	0.691389	366.333
244	5790408	0.00221563	0.00223286	1.00778	35	17.4545	18.6042	1.06587	0.785688	1679.67	0.682785	1760	0.918804	530	0.893102	484
245	3085590	0.00101654	0.00104008	1.02316	14	5.61955	4.78065	0.850718	0.669898	1030.33	0.666845	1438.33	0.901213	74.3333	0.907181	37
246	5752500	0.00208697	0.00206346	0.988734	38	16.4084	16.8583	1.02742	0.787212	1928	0.528815	1772.67	0.877731	818	0.624536	644
247	4989666	0.00173515	0.00172467	0.993956	28	20.3848	21.4439	1.05196	0.762556	1990.33	0.705235	2090.67	0.834668	305	0.826789	338
248	6500370	0.00226698	0.00227964	1.00558	28	22.9106	24.5328	1.07081	0.740224	1738	0.671894	1826.33	0.861871	573	0.839739	529
249	3319144	0.00124698	0.00124851	1.00122	20	9.4301	9.84264	1.04375	0.793267	853.667	0.731749	1072.67	0.911449	182	0.670555	203.333
260	5377980	0.00174815	0.00174577	0.99864	24	19.1621	20.6494	1.07762	0.701803	1461.33	0.663235	1576	0.79347	646.333	0.706913	593.667
261	3138857	0.00114971	0.00115692	1.00627	9	20.0183	21.164	1.05723	0.843857	1005	0.771195	1042.67	0.943834	231	0.880689	209.333
262	2003890	0.000721991	0.000718512	0.995181	8	12.9855	14.1707	1.09127	0.491492	509.333	0.491851	585	0.861111	47	0.756382	50.6667
263	2359393	0.000864265	0.000860565	0.995718	26	82.7333	62.6501	0.757254	0.726665	1111.67	0.75348	1313.67	0.84759	577	0.797835	609.667
264	5086539	0.00203117	0.00205229	1.0104	30	8.43118	9.2255	1.09421	0.775282	1829.33	0.768464	2289.33	0.920122	336	0.901346	330
265	2630999	0.000677661	0.00068447	1.01005	1	33.8125	32.6708	0.966233	0.646397	789	0.56371	845	0.9066	70	0.712313	83.6667
266	3380932	0.00128785	0.00128604	0.99859	31	14.2046	14.7634	1.03934	0.745592	879	0.741917	884	0.903799	311.667	0.89727	277.333
267	5148953	0.0017871	0.00178932	1.00124	20	15.966	16.1185	1.00955	0.777875	1758.67	0.689274	1750.33	0.808641	407.667	0.649821	515.333
268	3200769	0.00117679	0.00117019	0.99439	78	17.2174	17.8945	1.03933	0.863338	1619.33	0.836027	1712.67	0.882863	373	0.82042	395.667
269	3098026	0.00121333	0.00121928	1.0049	22	6.74293	7.04674	1.04506	0.740126	547.667	0.668623	681.333	0.874917	174.333	0.773816	165.333
270	3330248	0.00111081	0.00112631	1.01395	13	20.0102	22.5335	1.1261	0.729551	945.667	0.54973	956.333	0.907965	190.333	0.833976	209.333
271	2138837	0.000735701	0.000731697	0.994557	10	33.3785	34.4479	1.03204	0.729992	558.667	0.698734	629.333	0.811061	394.667	0.796939	455
272	3598730	0.00130243	0.00130294	1.0004	25	24.4394	23.7143	0.970331	0.745436	1288.67	0.687703	1329.33	0.914111	631.333	0.81165	532.333
274	1566583	0.000443461	0.00044255	0.997945	1	0	0.0819267	inf	0.804746	350.333	0.741115	379.333	-1	-1	-1	-1
275	2280450	0.000745065	0.000743442	0.997822	11	20.4286	21.6805	1.06128	0.784576	643.667	0.736028	712	0.944912	55	0.846371	44.6667
276	4325623	0.00152933	0.00155867	1.01919	16	10.3723	10.8403	1.04511	0.742641	1020.67	0.701093	1393.33	0.913739	78	0.880848	101
277	3050203	0.00104298	0.00105026	1.00699	17	17.0655	16.8655	0.988276	0.702788	801	0.687749	885.333	0.813103	215.667	0.842374	197.667
278	2386767	0.000714491	0.000718519	1.00564	9	44.1348	48.5309	1.09961	0.785006	625.333	0.613966	730.667	0.884216	88.3333	0.849541	93.3333
279	4683670	0.00175477	0.00175861	1.00219	34	29.0555	28.6248	0.985176	0.7559	1672	0.715662	1807.67	0.883068	518.667	0.813391	424.667
290	2696518	0.000623698	0.000626674	1.00477	2	1.39289	1.56113	1.12078	0.795889	538	0.740513	941.667	-1	-1	-1	-1
291	2447558	0.000770481	0.000779625	1.01187	1	0	0		0.689911	603.333	0.550714	716	-1	-1	-1	-1
292	1845111	0.000542298	0.000547469	1.00953	2	0.044031	0.147915	3.35933	0.759585	670.667	0.66359	912.333	0.860734	51	0.605556	11
293	2675266	0.000937644	0.00095207	1.01538	2	0	0.095288	inf	0.555538	1146.33	0.318115	1125.67	-1	-1	-1	-1
304	4438600	0.00157003	0.00123594	0.787208	24	21.642	15.2603	0.705124	0.813412	1882.67	0.984088	20439.7	0.853848	423	0.772183	402.333
305	1949419	0.000447097	0.000449157	1.00461	1	0.126253	0.092829	0.73526	0.818844	506	0.742275	610.667	1	8	0.911538	11.5
306	1775398	0.000505516	0.000504094	0.997187	2	15.6527	15.1942	0.970708	0.795516	662	0.666316	599.667	0.879169	81.3333	0.750823	103
307	3037027	0.00116352	0.00116614	1.00225	16	12.9207	14.1603	1.09594	0.713151	1032.33	0.652176	913	0.882647	107.333	0.854912	89.3333
308	1986591	0.000687711	0.000673603	0.979485	17	22.7122	21.9521	0.966536	0.854603	751	0.765637	825	0.853851	136	0.793965	128.333
309	2292044	0.000783246	0.000778172	0.993521	13	4.92718	6.04092	1.22604	0.75775	840.667	0.728034	1008.67	0.961036	40	0.826619	60
310	3564406	0.00131771	0.00133655	1.01429	12	19.5038	19.4531	0.997398	0.83054	893	0.704649	1239.33	0.899242	115.667	0.77567	101
311	3862969	0.00150164	0.00151062	1.00598	29	20.9246	22.8308	1.0911	0.78571	1387	0.638822	1273.67	0.89699	309.667	0.817981	240
312	5133692	0.00212448	0.00210893	0.992678	34	27.3075	26.6819	0.977092	0.79523	1751	0.72477	1924.67	0.892297	885.667	0.870232	811.667
313	1711563	0.000605008	0.000609455	1.00735	2	25.1388	25.3519	1.00847	0.66556	426.333	0.561143	509	0.845108	217	0.62045	221.333
314	4510999	0.00163377	0.0016558	1.01349	24	41.2863	41.4335	1.00357	0.770069	1215.67	0.641348	1235.33	0.886703	256	0.892188	254.333
315	3042814	0.00116497	0.00115759	0.993673	28	25.8853	30.5843	1.18153	0.67649	985	0.731547	1321.33	0.885448	455.667	0.897738	465
316	2243560	0.000810351	0.000807714	0.996745	11	29.0906	29.6304	1.01855	0.393475	555.667	0.637414	723.667	0.932958	76	0.86088	82.6667
317	2017564	0.000741226	0.000744163	1.00396	22	2.73496	2.72875	0.997728	0.843194	907	0.799224	1124	0.940328	155	0.852779	147.333
318	1175233	0.000301689	0.00030574	1.01343	1	0	0		0.874491	322	0.863316	321.667	-1	-1	-1	-1
319	3888390	0.00135341	0.00136362	1.00754	13	13.4582	12.9949	0.965572	0.824461	1067.67	0.785687	1198.67	0.888308	113	0.89232	116
320	2686203	0.000987785	0.000980498	0.992623	13	29.4293	32.9649	1.12014	0.771837	814.667	0.674939	894.667	0.820479	151	0.863111	133.667
338	3734524	0.00126798	0.00125974	0.993504	16	16.0419	17.2119	1.07294	0.76644	1428.67	0.684493	1578.33	0.850849	126	0.830208	117.333
339	6504826	0.0024903	0.00253245	1.01693	53	33.3214	33.794	1.01418	0.700486	2806.33	0.632956	2821.33	0.859642	862.667	0.816913	818
340	3071929	0.00108909	0.00107591	0.987893	26	40.5626	43.6438	1.07596	0.892602	2673	0.821528	2779.67	0.877833	947	0.787159	866.667
341	1400499	0.000482869	0.000479988	0.994032	9	15.4033	14.9815	0.972616	0.751537	517.333	0.713762	439.333	0.941402	41	0.866757	45.6667
342	3203725	0.00109453	0.00109911	1.00418	13	142.36	190.166	1.33581	0.665283	1501	0.673083	1434.67	0.877071	334	0.844692	250.667
343	1446677	0.000389467	0.000394266	1.01232	1	0	0.137514	inf	0.780191	485.667	0.681747	451.667	-1	-1	-1	-1
344	2475946	0.00103805	0.00103096	0.993165	35	14.6854	16.9512	1.15428	0.740463	932	0.847292	1209	0.800875	228	0.916404	224.333
345	2589458	0.00103254	0.00102895	0.996522	15	5.29948	5.16243	0.974139	0.693264	540.667	0.696796	692.667	0.816659	22.3333	0.785	29
346	3448401	0.0013207	0.00130133	0.985333	33	24.2854	24.9242	1.0263	0.739593	1001	0.721969	1048.67	0.845947	328	0.83577	314
347	1443819	0.000358343	0.000359901	1.00435	1	0	0		0.658274	408.667	0.723504	425.667	-1	-1	-1	-1
349	2713886	0.000910616	0.000898595	0.986799	6	11.3398	12.1059	1.06756	0.914919	1760	0.840833	1780	0.869198	479.333	0.755301	437
350	1271030	0.000360822	0.00035994	0.997557	1	10.8224	8.44988	0.780774	0.893705	345	0.891994	356.333	0.846394	23.6667	0.784558	20.6667
352	929367	0.000207016	0.000211805	1.02313	1	0.105621	0.0583773	0.552706	0.707203	130.667	0.716006	133.333	-1	-1	-1	-1
354	2663383	0.00100228	0.00111459	1.11205	13	27.788	28.405	1.02221	0.818669	1024.33	0.783513	1237.33	0.920263	280	0.807868	243.333
355	3612356	0.00130744	0.00131589	1.00646	26	56.2535	55.2246	0.98171	0.622997	1605.67	0.660644	2006.33	0.81231	381.667	0.725713	438.333
356	2016459	0.000767018	0.000765618	0.998175	26	17.2235	19.8438	1.15214	0.861253	1146	0.804556	1127	0.876503	208.667	0.785539	249.667
357	2524265	0.000961539	0.00097245	1.01135	13	33.1435	38.1418	1.15081	0.60423	782.667	0.452261	817.333	0.867633	121	0.789472	130.333
358	1045485	0.000245893	0.000247338	1.00588	2	0.00590317	0.0449152	7.60866	0.467717	282	0.651269	201.667	-1	-1	-1	-1
359	1722947	0.000508035	0.000511853	1.00751	3	14.2967	13.3462	0.933514	0.662677	505.667	0.489972	619	0.844156	18.6667	0.676496	17.3333
360	955705	0.000242255	0.000243392	1.0047	1	0.00405833	0.056668	13.9634	0.833084	187.667	0.799769	238	-1	-1	-1	-1
361	1461807	0.000562923	0.000558483	0.992112	19	53.3791	49.0858	0.91957	0.78742	668.333	0.779222	822.333	0.83693	455	0.784588	416
362	2156141	0.00082861	0.000816015	0.9848	33	35.9207	36.8677	1.02636	0.729855	941.333	0.691326	1039.67	0.836896	285.333	0.790147	313.333
363	1046254	0.000281354	0.000279458	0.993263	9	36.6192	43.4374	1.18619	0.490842	116	0.749367	227	0.837074	93	0.820072	98.3333
364	863456	0.000207088	0.00020746	1.0018	2	1.0965	1.31756	1.2016	0.735648	110	0.693792	119	-1	-1	-1	-1
365	1597334	0.000538733	0.00054003	1.00241	3	0	0.0536254	inf	0.81086	344	0.780045	378.333	1	6	0.4	5
366	3506320	0.00134778	0.00136204	1.01058	17	15.747	15.2047	0.965561	0.604845	1301.67	0.640897	1510.33	0.738461	380	0.86337	231.667
367	2374908	0.00079533	0.000784578	0.98648	23	47.7266	50.3235	1.05441	0.736848	467	0.690714	505.333	0.866708	295	0.839828	252.333
368	1823928	0.000558572	0.000560896	1.00416	5	11.1839	4.71898	0.421943	0.777998	349.333	0.776838	367.667	0.942507	133	0.942859	116.333
369	3412086	0.00113977	0.00112547	0.98745	10	19.2297	20.5736	1.06989	0.700047	1315	0.654107	1466.33	0.906147	256.667	0.861462	239.667
370	1437685	0.000553324	0.000554306	1.00177	7	20.2278	21.3927	1.05758	0.71512	242.667	0.735595	266.667	0.909824	150	0.893703	131.667
371	1597271	0.000596517	0.000590564	0.990022	34	15.5738	16.1887	1.03948	0.711461	466.333	0.667661	504.333	0.881753	185.667	0.857896	202.333
372	1056953	0.000341968	0.00034248	1.0015	8	56.6595	59.2095	1.045	0.791808	295.333	0.73474	293.667	0.915973	338.333	0.872547	348.333
373	2443046	0.000825693	0.000847823	1.0268	7	2.45171	2.51473	1.0257	0.556556	653.333	0.612419	765.667	0.908027	44	0.822663	39
374	2766491	0.000955997	0.000963571	1.00792	13	5.45764	6.46844	1.18521	0.810372	715.333	0.730884	779	0.909794	34	0.814168	39.3333
375	1018219	0.00030163	0.000304718	1.01024	1	0	0.0801007	inf	0.692223	301	0.68408	305.333	-1	-1	-1	-1
376	1647790	0.000569452	0.000574215	1.00836	8	4.48483	4.91477	1.09586	0.663751	688.667	0.632976	840	0.9571	35	0.935863	44.6667
378	1862335	0.000611799	0.000608045	0.993864	1	1.34422	1.0313	0.767206	0.878058	1689.67	0.816654	1717.33	0.894629	363	0.729705	397.333
380	2420613	0.000870138	0.000883724	1.01561	13	20.7939	22.2689	1.07094	0.74984	677.333	0.712122	700.333	0.936411	287.333	0.856833	264.667
381	1507835	0.000352548	0.000360814	1.02345	1	0	0.0561037	inf	0.829667	399	0.539378	478.333	-1	-1	-1	-1
382	789955	0.000199717	0.000243097	1.21721	1	0.985604	0.510296	0.517749	0.725096	154	0.477367	123.333	-1	-1	-1	-1
383	2827877	0.00105344	0.00105778	1.00412	26	35.5454	39.0866	1.09962	0.673523	824	0.681645	859.333	0.881683	175.667	0.885773	208.667
385	1782983	0.000361429	0.000362949	1.00421	2	0	0.0114597	inf	0.819529	432	0.636709	370.333	-1	-1	-1	-1
386	1515859	0.000438599	0.000443918	1.01213	2	0.0754448	0.0516555	0.684679	0.649386	363.667	0.817968	548	-1	-1	-1	-1
387	1901680	0.000702083	0.0006851	0.97581	11	6.24717	6.51729	1.04324	0.845477	803.333	0.726793	817	0.914868	123.667	0.867599	145.333
388	1789050	0.00054811	0.000543942	0.992395	3	2.78605	2.00465	0.719528	0.82806	554	0.720192	711.667	0.848794	56	0.655255	43
389	1409857	0.000356585	0.000352414	0.988302	5	5.82477	6.67466	1.14591	0.897339	915.333	0.843634	936	0.786111	14	0.70438	14.6667
390	1957820	0.000773223	0.000768321	0.99366	15	70.8775	71.9273	1.01481	0.831576	648	0.720461	680.333	0.907207	181.333	0.822797	138.333
391	1662307	0.000631815	0.00063236	1.00086	10	19.0638	20.9275	1.09776	0.792669	353	0.539896	329.667	0.911176	183	0.813117	165.333
392	1458726	0.000517371	0.000523931	1.01268	1	0	0		0.860072	359.667	0.741069	360	-1	-1	-1	-1
393	1512227	0.00047358	0.000474178	1.00126	5	25.3581	25.3169	0.998373	0.749877	342	0.680679	326.333	0.858618	80.3333	0.771429	85.6667
394	1322771	0.00031567	0.000315314	0.998872	1	0.0104333	0.134175	12.8602	0.786976	475.667	0.627432	621.333	-1	-1	-1	-1
396	1391434	0.000418727	0.000419271	1.0013	2	0.913638	0.649028	0.710378	0.757582	360.333	0.756278	499.667	-1	-1	-1	-1
397	1495654	0.000380796	0.000413554	1.08602	1	0	0		0.711276	344.333	0.648942	357	-1	-1	-1	-1
398	2690970	0.0010006	0.000762057	0.761601	25	19.3452	15.6981	0.81147	0.820163	1174	0.99634	32441.3	0.876415	355.667	0.877324	521.333
399	1665106	0.000563009	0.000555342	0.986382	2	6.96164	9.15599	1.31521	0.907259	860	0.89222	1031	0.905322	135.667	0.879836	152.667
400	1961703	0.00070891	0.000734555	1.03618	17	36.9169	43.4458	1.17685	0.779766	954	0.673294	980	0.911878	218	0.871893	214.333
401	1162966	0.000312616	0.000314494	1.00601	1	0	0.0439383	inf	0.769534	384.333	0.683203	546.667	-1	-1	-1	-1
402	1978999	0.000687202	0.0006829	0.993741	8	7.06214	7.46241	1.05668	0.800491	491	0.778353	519.667	0.924082	37.6667	0.916915	40.3333
403	2286729	0.000747409	0.000756052	1.01156	1	85.9371	82.0589	0.954871	0.70184	748	0.571455	855.333	0.878755	168.333	0.823406	153.667
404	2934739	0.000887621	0.000893375	1.00648	8	7.49889	7.5183	1.00259	0.716479	723.333	0.569721	773.667	0.908831	63	0.747294	52
405	1219313	0.000412702	0.000413884	1.00286	6	5.41409	5.86076	1.0825	0.537218	248	0.454324	201.333	0.818413	46.6667	0.700018	29
406	2211853	0.000837442	0.000848899	1.01368	15	27.3119	20.5381	0.751983	0.570774	673.667	0.707818	1038.33	0.83305	199.333	0.914849	187.667
414	996248	0.00023399	0.000233216	0.996691	1	0	0.0758403	inf	0.758504	389.667	0.593858	336.667	-1	-1	-1	-1
415	2630989	0.00103348	0.00101366	0.980821	16	18.8991	20.6017	1.09009	0.760213	1192.33	0.663242	1267	0.916486	405.667	0.807979	427.667
418	841340	0.00020508	0.00020798	1.01414	1	0	0		0.782643	334	0.78952	373	-1	-1	-1	-1
419	689746	0.000178615	0.000179073	1.00257	1	0	0		0.83704	166	0.657033	175	-1	-1	-1	-1
420	1294725	0.000557274	0.000566397	1.01637	2	25.4221	30.709	1.20797	0.725305	483.333	0.757403	622.333	0.851516	59.6667	0.772078	57.6667
421	635169	0.000159943	0.000160931	1.00618	11	20.0597	19.7088	0.982509	0.823155	133	0.788366	116	0.897563	78	0.805382	70.3333
422	905670	0.000229278	0.000225965	0.98555	8	62.729	65.6583	1.0467	0.899323	327.333	0.617095	202	0.926842	103	0.759459	65
423	798155	0.000187025	0.000188794	1.00946	1	0	0.0735627	inf	0.744858	104	0.719527	102.333	-1	-1	-1	-1
425	1420312	0.000390151	0.000391649	1.00384	2	0.0133487	0.101241	7.58439	0.532145	304.333	0.519801	639.667	1	5	1	6.5
426	385938	0.000152437	0.000152758	1.0021	1	58.012	79.2609	1.36628	0.853561	191	0.752485	202	0.775974	22	0.608583	28
428	1949520	0.000719335	0.000722098	1.00384	8	12.0528	13.4673	1.11736	0.738029	623.667	0.669628	549.333	0.877519	26	0.853283	28
435	1003278	0.000362703	0.000357916	0.986801	15	17.4544	19.2275	1.10159	0.840544	494.333	0.842104	557.333	0.836465	309	0.831999	328.667
436	613418	0.000157435	0.000156135	0.991745	8	109.444	122.354	1.11796	0.754968	167	0.737938	155.333	0.861835	58.3333	0.65849	48.3333
440	1142539	0.000483941	0.000491659	1.01595	9	43.2784	43.0759	0.995322	0.732158	267.667	0.744322	248.333	0.924067	350.333	0.932594	288
441	821413	0.000254899	0.000252685	0.991314	9	20.362	21.4964	1.05571	0.707821	191.667	0.589999	199.333	0.90577	92.3333	0.771816	97
443	341450	0.000131435	0.000132256	1.00624	2	0	0.105278	inf	0.809433	145.333	0.744337	124	-1	-1	-1	-1
444	1656582	0.000526834	0.000528438	1.00304	7	5.29603	6.2227	1.17497	0.622519	322.333	0.679927	446	0.83956	44.3333	0.733185	45.3333
445	1725893	0.000658238	0.000658015	0.999662	27	10.345	8.66237	0.837346	0.875708	1428.67	0.829207	1563	0.910255	170.667	0.774303	152.333
448	1125461	0.000314926	0.000314537	0.998766	3	3.32171	5.72953	1.72487	0.899059	514	0.714321	495	-1	-1	-1	-1
450	676377	0.000191226	0.000191255	1.00015	1	3.36725	3.64351	1.08204	0.702572	124.667	0.623905	132.333	0.969697	33	0.823529	17
451	485650	0.000174549	0.000174032	0.997037	2	0.0122512	0.09312	7.60091	0.947654	548.667	0.929983	546	-1	-1	-1	-1
452	284496	7.3906e-05	7.33314e-05	0.992225	1	0.0106253	0.0628647	5.91649	0.647738	70.3333	0.676178	58.6667	-1	-1	-1	-1
453	1294326	0.000426607	0.000425746	0.997984	6	19.2461	11.9444	0.620615	0.779697	500.667	0.811625	562	0.95341	108.667	0.748915	75.3333
454	340654	9.36823e-05	9.29481e-05	0.992163	1	0	0		0.860933	240.333	0.910655	251.333	-1	-1	-1	-1
455	527407	0.000192745	0.000193104	1.00186	6	33.4513	32.4837	0.971073	0.823881	131.333	0.818048	165.667	0.910642	127.333	0.851842	106.667
456	1059895	0.000410552	0.000406636	0.990462	8	5.19227	6.11403	1.17753	0.790065	359	0.679895	322.333	0.867521	9.33333	0.777381	9.33333
457	371613	0.000128188	0.000129979	1.01397	6	53.8336	57.2693	1.06382	0.740716	96.3333	0.642606	102	0.901227	118	0.836702	112.667
458	914913	0.000246096	0.000251328	1.02126	1	0	0		0.752651	134.333	0.877157	280.667	-1	-1	-1	-1
459	2222460	0.000690911	0.00070072	1.0142	10	5.85876	7.54965	1.28861	0.701301	708.333	0.560119	757	0.939616	35.3333	0.756883	65.6667
460	1553039	0.000593855	0.000588303	0.99065	18	13.0144	14.8519	1.14119	0.669541	334.333	0.615914	492	0.87319	99.6667	0.813827	108.667
461	1102362	0.000278147	0.000279876	1.00622	2	0	0.0486652	inf	0.600824	317	0.643131	386.667	-1	-1	-1	-1
462	765944	0.000293853	0.000298219	1.01486	13	49.7344	51.5513	1.03653	0.746581	115	0.551047	101	0.949322	84.3333	0.875041	75.6667
464	891607	0.00034858	0.000349048	1.00134	2	11.6452	12.0261	1.03271	0.654048	251.667	0.447368	374	0.916792	43.3333	0.693603	36.6667
465	1171066	0.000337228	0.00033813	1.00268	2	0.000305167	0.0945287	309.761	0.794524	300.667	0.560592	351.667	-1	-1	-1	-1
468	1010254	0.000377715	0.000381748	1.01068	12	35.1491	36.597	1.04119	0.656792	201	0.886526	225	0.798663	132.333	0.942278	123
469	1927577	0.000593169	0.00059332	1.00025	10	32.2069	32.4356	1.0071	0.663392	286.667	0.688888	350.667	0.923205	166	0.909652	147.333
470	1078919	0.000358189	0.000357293	0.997497	4	15.978	18.9696	1.18723	0.821979	251.333	0.667097	238	0.910317	28.6667	0.727498	23.3333
471	460410	0.000157506	0.000158913	1.00893	1	0.887278	1.00236	1.12971	0.571199	73.6667	0.602879	137.333	-1	-1	-1	-1
472	1003252	0.000305449	0.000308201	1.00901	2	6.0597	5.22462	0.862191	0.719812	323.333	0.710324	351.667	0.977778	10.3333	1	12
473	450908	0.000133296	0.000134615	1.0099	7	21.7246	22.2667	1.02496	0.879196	158.667	0.859203	165.667	0.514881	20	0.557065	20.3333
474	524765	0.000117913	0.000121868	1.03354	1	0	0.0512453	inf	0.69134	64.3333	0.600145	85.6667	-1	-1	-1	-1
476	544457	0.000182319	0.000180991	0.992718	1	0	0.116438	inf	0.746384	166.667	0.737707	190.333	-1	-1	-1	-1
477	3157051	0.00130397	0.00128128	0.982595	30	19.7346	19.8352	1.0051	0.685836	1015.33	0.545176	974.667	0.930991	268	0.888469	236.667
478	688123	0.000205838	0.000202511	0.983836	3	0.221639	0.325645	1.46926	0.833327	280.333	0.827207	421.333	0.903314	52	0.892449	63
480	347601	0.000122429	0.00012299	1.00459	1	37.7461	41.1581	1.09039	0.654742	78.3333	0.511866	67.6667	0.75674	35.3333	0.574156	30.6667
482	3183754	0.00122366	0.00122569	1.00166	45	37.7496	40.6982	1.07811	0.532336	909	0.647633	991	0.817613	542.333	0.844937	561.333
483	1440158	0.000328874	0.000334836	1.01813	4	0.00509617	0.0721191	14.1516	0.951148	901.667	0.928878	965.667	-1	-1	-1	-1
484	1442591	0.00041273	0.000415827	1.0075	5	8.21495	8.89523	1.08281	0.640283	474	0.534085	498	0.533686	19.3333	0.427838	17
529	103481	2.52542e-05	2.60187e-05	1.03027	1	1.52555	1.50133	0.984123	0.733333	17.3333	0.791667	10	-1	-1	-1	-1
537	149768	6.28344e-05	6.33329e-05	1.00793	3	4.54503	5.06815	1.1151	0.855335	58	0.715137	54	1	11.3333	0.952567	19.3333
569	705378	0.000252962	0.000251509	0.994253	6	9.91823	6.28801	0.633985	0.789572	138.333	0.779609	160.333	1	12.5	1	6
574	137442	5.60301e-05	5.54389e-05	0.989448	1	1.22812	1.17617	0.957699	0.57904	76.3333	0.380815	68.3333	0.904279	30.6667	0.791177	32.6667
594	355979	8.5341e-05	8.42651e-05	0.987393	1	0	0.0229367	inf	0.641472	57	0.655935	54.6667	-1	-1	-1	-1
599	655585	0.000191337	0.0001913	0.999805	3	13.6865	15.2809	1.11649	0.811167	293.333	0.796916	276	0.867831	134	0.819259	136.667
606	1102668	0.000474033	0.000477743	1.00783	7	6.23091	6.22837	0.999594	0.803782	519	0.864919	541	0.941667	33	0.900778	59.6667
612	1428738	0.000506818	0.000511711	1.00966	7	11.243	10.1611	0.903772	0.672966	450.333	0.569699	594	0.885621	87.6667	0.803544	67.6667
618	788619	0.000304192	0.000306511	1.00762	4	53.8004	52.8344	0.982045	0.797323	122.667	0.865404	188.333	0.942118	73	0.936814	89.3333
623	1697962	0.000612136	0.00061467	1.00414	18	16.8223	17.93	1.06585	0.744362	530.333	0.765875	678.667	0.831807	176.667	0.835198	178.333
629	478045	0.00011534	0.000115312	0.999758	4	43.9966	42.5944	0.968129	0.589336	109.667	0.663678	128	0.820789	77.6667	0.821269	98.3333
640	489689	0.000201766	0.000203642	1.0093	3	54.1416	62.0577	1.14621	0.687939	326	0.547484	335.333	0.914752	72.3333	0.902057	66.6667
644	205712	6.56135e-05	6.50481e-05	0.991384	1	0.360538	0.348383	0.966287	0.872113	118.667	0.770418	110.333	-1	-1	-1	-1
646	798364	0.000216208	0.000214161	0.990536	1	0	0		0.673594	271.333	0.415811	237.667	-1	-1	-1	-1
649	115170	5.02191e-05	4.85573e-05	0.966909	3	22.245	22.932	1.03088	0.811249	30	0.62677	25.3333	0.91063	53.3333	0.832259	48.6667
659	1147425	0.000472089	0.000466878	0.988963	22	22.0284	22.215	1.00847	0.813777	707.667	0.821316	717	0.887615	169.333	0.862612	172
662	176089	5.31145e-05	5.22968e-05	0.984606	5	20.3128	19.6156	0.965677	0.631579	40	0.483228	40	0.858172	38.3333	0.780303	29.6667
663	1000374	0.000359601	0.000366663	1.01964	1	0.0190847	0.137183	7.18811	0.713632	463.333	0.830555	637	-1	-1	-1	-1
673	418938	8.49874e-05	8.54327e-05	1.00524	1	0	0		0.610699	107.667	0.849237	144.667	-1	-1	-1	-1
674	388798	0.000134098	8.65202e-05	0.645202	4	33.2648	21.7663	0.654334	0.941501	218	0.995576	2841.67	0.861932	72	0.858631	96
685	259249	6.11232e-05	6.05012e-05	0.989823	8	19.2221	19.7197	1.02589	0.454451	91.3333	0.4428	102.667	0.623477	55	0.517771	69.6667
691	236751	7.5239e-05	7.56861e-05	1.00594	3	44.595	48.8868	1.09624	0.82716	83.3333	0.840978	126	0.914332	60	0.815066	54
698	741311	0.00023174	0.000233983	1.00968	1	0.0458257	0.0177937	0.38829	0.729556	105	0.757703	200	-1	-1	-1	-1
704	546620	0.000181449	0.000182285	1.0046	1	0	0		0.747963	112.333	0.766076	145.333	-1	-1	-1	-1
707	120089	5.05551e-05	4.91666e-05	0.972536	1	0.917095	1.31603	1.435	0.641755	158	0.667669	163.333	-1	-1	-1	-1
716	949088	0.000413416	0.000415026	1.00389	5	1.82256	2.95822	1.62311	0.79492	420	0.746761	524.333	0.714286	7	0.75	14
717	196678	8.30636e-05	8.27757e-05	0.996534	7	0	0.0482213	inf	0.891185	81	0.841011	122	-1	-1	-1	-1
722	207286	7.28141e-05	7.39816e-05	1.01603	1	0	0		0.765488	39.3333	0.643283	55.3333	-1	-1	-1	-1
725	196458	8.79193e-05	8.20492e-05	0.933234	2	48.7835	55.9397	1.14669	0.891532	1341.33	0.675122	1584	0.831588	599.333	0.411342	765.333
738	557003	0.000205187	0.000206917	1.00843	4	79.3239	91.9093	1.15866	0.768106	117.333	0.4803	104.667	0.92334	67.6667	0.81352	55.6667
740	300595	9.8627e-05	9.7481e-05	0.988381	2	59.6869	56.674	0.949522	0.668403	69.6667	0.597543	75.3333	0.947096	114.333	0.925735	104.333
748	689450	0.000217251	0.000220244	1.01378	1	0.163569	0.104444	0.63853	0.904917	198	0.838254	200.333	-1	-1	-1	-1
751	326245	7.82287e-05	7.75713e-05	0.991596	1	0.0350733	0.100229	2.85771	0.672437	51	0.357925	48.3333	-1	-1	-1	-1
753	265843	6.03846e-05	6.19582e-05	1.02606	1	0	0		0.852536	38	0.549023	40.3333	-1	-1	-1	-1
759	331292	0.000111976	0.000113735	1.01571	3	9.7937	10.0778	1.02901	0.774394	71.3333	0.547972	82.3333	0.918749	23.3333	0.722884	24
761	600185	0.000152254	0.000155239	1.0196	2	0.104865	0	0	0.783391	135.667	0.699808	129.333	-1	-1	-1	-1
762	246212	0.000107238	0.000108859	1.01511	1	12.2973	12.9649	1.05429	0.847863	23	0.696994	30.3333	0.932292	28	0.87987	19
763	967462	0.000309901	0.000321277	1.03671	4	10.3184	9.96284	0.965541	0.711574	132	0.68363	182.667	0.920537	64.6667	0.908562	58.3333
767	414777	0.000150302	0.000148547	0.988319	2	0.0309815	0.151667	4.89539	0.801508	100	0.742812	108	-1	-1	-1	-1
768	343318	0.000136489	0.000134126	0.982686	1	0	0.0348667	inf	0.677383	108.667	0.647727	79	1	6	0.916667	6.5
769	195445	7.82343e-05	7.80066e-05	0.997089	1	0	0.174772	inf	0.805244	39	0.767016	48.6667	-1	-1	-1	-1
770	162628	5.24092e-05	5.19929e-05	0.992057	3	24.6732	20.661	0.837387	0.423737	50.6667	0.531178	49.6667	0.739462	71.6667	0.754791	58.6667
776	579966	0.000157924	0.0001549	0.98085	2	5.84658	8.47773	1.45003	0.962906	492	0.958917	551.333	0.916667	62	0.89419	71.3333
783	532795	0.000141776	0.000142004	1.00161	3	0.056319	0.278307	4.94161	0.81278	92	0.53125	85	-1	-1	-1	-1
785	400844	0.000126529	0.000128876	1.01855	1	0.09198	0.237907	2.5865	0.676272	72	0.550858	68.6667	-1	-1	-1	-1
220625	128355	5.58754e-05	5.59923e-05	1.00209	2	55.0419	45.6567	0.82949	0.795903	18	0.676263	17.6667	-1	-1	-1	-1
220685	240092	8.20317e-05	8.11655e-05	0.98944	2	16.1038	14.3444	0.890749	0.786786	54	0.794098	49.6667	-1	-1	-1	-1
221289	300922	8.71644e-05	8.57367e-05	0.98362	1	0	0.023639	inf	0.363142	35.3333	0.783333	43.3333	-1	-1	-1	-1
221482	226413	8.84806e-05	8.98647e-05	1.01564	1	61.0849	68.82	1.12663	0.717063	128.667	0.855924	77.6667	-1	-1	-1	-1

### Sheet: Legend
scaffold	Name of scaffold.
length	Length of scaffold. Only scaffolds larger than 100kb included
male_average_cov	Male average of fraction of total reads mapping to this scaffold
female_average_cov	Feale average of fraction of total reads mapping to this scaffold
f_m_ratio_cov	female_average_cov / male_average_cov
trans_count_refbased	Number of identified transcripts on scaffold
male_mean_refbased	Male mean FPKM across all transcripts on scaffold
female_mean_refbased	Female mean FPKM across all transcripts on scaffold
f_m_ratio_refbased	female_mean_refbased / male_mean_refbased
male_het_rate_dna	Fraction of genotypes with a non-reference allele that are heterozygous (average among males) - DNA data
male_variant_count_dna	Number of genotypes with a non-reference allele (average among males) - DNA data
female_het_rate_dna	Fraction of genotypes with a non-reference allele that are heterozygous (average among females) - DNA data
female_variant_count_dna	Number of genotypes with a non-reference allele (average among females) - DNA data
male_het_rate_rna	Fraction of genotypes with a non-reference allele that are heterozygous (average among males) - RNA data
male_variant_count_rna	Number of genotypes with a non-reference allele (average among males) - RNA data
female_het_rate_rna	Fraction of genotypes with a non-reference allele that are heterozygous (average among females) - RNA data
female_variant_count_rna	Number of genotypes with a non-reference allele (average among females) - RNA data
